# Sonic Hedgehog Pathway Modulation Normalizes Expression of Olig2 in Rostrally Patterned NPCs with Trisomy 21

**DOI:** 10.1101/2021.10.19.465029

**Authors:** Jenny A. Klein, Zhen Li, Sanjeev Rampam, Jack Cardini, Amara Ayoub, Patricia Shaw, Angela L. Rachubinski, Joaquin M. Espinosa, Ella Zeldich, Tarik F. Haydar

## Abstract

The intellectual disability found in people with Down syndrome (DS) is associated with a decrease in white matter in the central nervous system. To study the mechanism of this myelination deficit, we differentiated two isogenic lines of induced pluripotent stem cells (iPSCs) derived from people with DS into brain-like and spinal cord-like neural progenitor cells (NPCs) and promoted a transition towards oligodendroglial fate by activating the Sonic hedgehog (SHH) pathway. In the spinal cord-like trisomic cells, we found no difference in expression of OLIG2 or NKX2.2, two transcription factors essential for commitment to the oligodendrocyte (OL) lineage. However, in the brain-like trisomic NPCs, OLIG2 is significantly upregulated and is associated with reduced expression of NKX2.2. We found that this gene dysregulation and block in NPC transition can be normalized by increasing the concentration of a SHH pathway agonist (SAG) during differentiation. These results underscore the importance of regional and cell type differences in gene expression in DS and demonstrate that modulation of SHH signaling in trisomic cells can rescue an early perturbed step in neural lineage specification in DS.
