## Supplemental Table 2 for "Sonic Hedgehog Pathway Modulation Normalizes Expression of Olig2 in Rostrally Patterned NPCs with Trisomy 21"

### Sheet: Sheet1
gene	gene_cluster
SHH	1
RUNX1T1	1
TGFB1I1	1
ETS1	1
HSPB8	1
NRK	1
CCN2	1
ZNF536	1
GADD45B	1
MYORG	1
FOSL1	1
CLDN6	1
BFSP1	1
SLIT2	1
SGK1	1
LHX8	1
TGFB2	1
RFTN1	1
SLC32A1	1
EDN1	1
S100A10	1
GLIPR1	1
KIFC3	1
L1CAM	1
POU3F4	1
HBEGF	1
MYOF	1
CAV1	1
TAGLN2	1
CRIM1	1
NKX2-4	1
DDAH1	1
SCARF2	1
CDKN2B	1
POU3F3	1
CSRNP1	1
BMP1	1
NOX4	1
PDLIM1	1
ADGRV1	1
PDE4D	1
KLF6	1
ABAT	1
TMTC2	1
SPON1	1
SHD	1
JAM2	1
H2BC21	1
SYNE1	1
TNRC18	1
SCUBE3	1
HIVEP3	1
SPARC	1
LHX6	1
BAHCC1	1
RUSC2	1
CUX2	1
GPC3	1
KIF5A	1
COL18A1	1
POU2F2	1
PCSK1N	1
TTC7B	1
AKAP12	1
TEX2	1
SLC27A4	1
ATCAY	1
TET3	1
PEG10	1
FAM171A1	1
NOL4	1
PSD	1
BCL2	1
HSPB1	1
DCT	1
HSPA5	1
EZR	1
MVD	1
SIX6	1
SETBP1	1
B4GALNT1	1
GPC4	1
TANC2	1
KIF3C	1
GPR50	1
ADAM23	1
MPPED2	1
MYO16	1
PPIB	1
SCN3B	1
CCDC85C	1
SYT1	1
TMEM151B	1
AP1S2	1
PAG1	1
ANKRD50	1
CYYR1	1
WNK2	1
IGDCC3	1
NPTXR	1
SLC39A6	1
AFF2	1
SOX6	1
SQLE	1
CDHR1	1
CRMP1	1
RTN2	1
SYNJ1	1
CRHBP	1
CANX	1
ECE1	1
NEDD4	1
TCF7L2	1
TSPAN17	1
FAT3	1
LOX	1
NEUROG3	2
STMN2	2
SVOP	2
INSM1	2
OLIG1	2
ADGRA1	2
SYT4	2
ST18	2
ELAVL4	2
DLL3	2
ELAVL3	2
SEMA3C	2
FGF5	2
SCRT2	2
FOXD1	2
CPLX2	2
OTP	2
ISL1	2
ACTL6B	2
PMEPA1	2
ASCL1	2
FOXC2	2
SYT5	2
EMP1	2
AMER2	2
ARX	2
FOXB1	2
OLIG2	2
SHB	2
SYP	2
HEY1	2
ADGRA2	2
SOHLH2	2
FGFR3	2
GADD45G	2
OLFML2A	2
GAP43	2
BHLHE40	2
C14orf132	2
DLX1	2
SRRM4	2
CRYL1	2
FAM181B	2
COL8A1	2
SYNPO	2
TCIM	2
THSD7A	2
FREM1	2
GSX1	2
ITGA11	2
CERCAM	2
FGFR2	2
ZCCHC12	2
FOXD2	2
XKR7	2
RASD1	2
GAD1	2
HELT	2
ABCG1	2
IL11	2
LBH	2
CDKN1C	2
NTN1	2
CPEB2	2
ISLR2	2
RFX4	2
PHACTR3	2
LIN7A	2
DLEU7	2
SYBU	2
SMPD3	2
PIM1	2
F2RL1	2
TLE6	2
TRIM67	2
UNC13A	2
CCND1	2
AUTS2	2
NEFM	2
CDK5R2	2
FBXL16	2
TLE2	2
ERBB4	2
CELF3	2
NFASC	2
HHIP	2
STRA6	2
DLX5	2
CHST15	2
DPYD	2
PLXND1	2
ACKR3	2
CRIP2	2
RAB11FIP4	2
LDLRAD4	2
PTPRN	2
LHFPL6	2
EPHB3	2
PRMT8	2
CACNG4	2
PLAGL1	2
GAD2	2
SMAD7	2
HES1	2
TP53INP2	2
DCC	2
SPARCL1	2
LZTS1	2
NCR3LG1	2
ADGRG6	2
P4HA2	2
KIF21B	2
DLX2	2
ADAMTS3	2
CNR1	2
RUNDC3A	2
CDC25B	2
MICAL2	2
ZMAT3	2
COL5A1	2
RNF150	2
RND3	2
COL1A1	2
KCNG1	2
BMP7	2
MGST1	2
PWWP2B	2
SLC18B1	2
MYT1	2
BAIAP3	2
SLCO5A1	2
AMOT	2
TGFB1	2
GSE1	2
NKX2-2	2
GASK1B	2
RNF182	2
PRKCA	2
NOG	2
RNF152	2
CELSR1	2
GSX2	2
SFTA3	2
STK39	2
ANKRD6	2
FGD3	2
CKB	2
RHOB	2
HCRT	2
GDI1	2
RHOBTB3	2
EEF1A2	2
FRMD6	2
DCX	2
SCN3A	2
SERPINE2	2
GNG2	2
KISS1R	2
DUSP1	2
STMN3	2
NDRG2	2
FZD9	2
SREBF1	2
CNTN2	2
ACSS2	2
PDZD4	2
SEMA6D	2
ITGA1	2
ADCYAP1R1	2
FOXA2	2
ABCA1	2
TRPS1	2
JUND	2
SFXN5	2
JUNB	2
MAP6	2
DHCR24	2
ASAP3	2
GALNT17	2
GSTO1	2
TUBB4A	2
CADM1	2
DENND4B	2
ITPR2	2
BAG2	2
NMNAT2	2
NRCAM	2
DLX6	2
PBX3	2
PAPPA	2
SNX30	2
HLA-B	2
TLE5	2
ZDHHC22	2
ITGA2	2
NHSL2	2
ABCA5	2
PDGFC	2
MBIP	2
CHD3	2
GNAO1	2
DPYSL4	2
NKX2-8	2
SOX3	2
HES6	2
CD83	2
ZFHX3	2
NEFL	2
IGFBP7	2
VAX1	2
SSBP3	2
LDLR	2
KCNJ8	2
AK3	2
LIX1L	2
CBL	2
PCSK9	2
KIT	2
ABCD1	2
EDNRB	2
SDK1	2
SEPTIN3	2
VWA5B1	2
SLC25A12	2
EPB41L3	2
FAM210B	2
SHISAL1	2
CADM3	2
PLA2G3	2
PGPEP1	2
RHBDL3	2
HSDL2	2
ROBO2	2
CDKN1A	2
OS9	2
CDK5R1	2
RTN1	2
WDR47	2
KCNN1	2
IGF1R	2
GDAP1L1	2
ANTXR1	2
EFHD2	2
SP9	2
PLEKHA7	2
TAOK3	2
MACIR	2
PAM	2
BACE2	2
SHISA7	2
MN1	2
DNAJA1	2
CHIC2	2
CHGB	2
TMEM132E	2
HID1	2
MMP2	2
MDGA1	2
NPAS3	2
DIRAS1	2
MOXD1	2
OLFM1	2
PRKX	2
TAGLN3	2
HDAC9	2
PDPN	2
TOX2	2
HMGCR	2
PRCP	2
FHL1	2
NKX2-1	2
TTYH2	2
FBXO7	2
WSB2	2
SREBF2	2
ID3	2
NSDHL	2
ZNF462	2
KIAA1549L	2
FADS2	2
PGRMC1	2
GPSM2	2
APH1B	2
BMPR2	2
FASN	2
SPTLC2	2
DHCR7	2
LITAF	2
RBPMS2	2
GPM6A	2
GREB1	2
RNF208	2
FGFBP3	2
RIMS4	2
FABP3	2
JAK1	2
TUBA1A	2
NEGR1	2
FMNL2	2
OLFM2	2
RTN4	2
MEST	2
AGO1	2
CXCL14	2
CD24	2
FDPS	2
ETNK2	2
RTL5	2
KIFAP3	2
ATRNL1	2
REEP1	2
MAGED1	2
MMRN1	2
MAP1B	2
CRB1	2
ATXN1	2
PSME1	2
MDM2	2
PTCH2	2
RRAGD	2
HMGCS1	2
SPAG9	2
GRIK3	2
RBP1	2
GLI1	2
KIF1B	2
ACAA2	2
ITGA6	2
VEGFB	2
FOXN4	2
PRNP	2
PREP	2
NHLH2	2
EPHB2	2
ELF4	2
ITGAV	2
SPART	2
ETFB	2
IRF2BP2	2
PSD3	2
TLE3	2
MEIS3	2
CHST11	2
TERF2IP	2
MANEAL	2
FDFT1	2
ITPRIP	2
NHSL1	2
CAND2	2
INPP5A	2
MARK1	2
NKAIN1	2
GDI2	2
FBLN1	2
ARID5B	2
EEPD1	2
STXBP1	2
HSPA4L	2
SCG3	2
RAB3A	2
PLPPR2	2
SCD	2
SLC44A5	2
FOXO1	2
SPIRE1	2
TIPARP	2
FST	2
VIM	2
TMEM135	2
ELOVL6	2
SEC23A	2
DCLK1	2
ZHX2	2
RDX	2
PNPLA3	2
EPHB1	2
ACVR2A	2
ACAT2	2
IL13RA1	2
DAZAP2	2
SLC25A20	2
TBCA	2
SNAP91	2
STMN1	2
CCDC8	2
ULK2	2
ZEB2	2
EFCAB2	2
ACSL3	2
LRRC17	2
FADS1	2
DYNC1I2	2
TMEM98	2
LAMP2	2
BAZ1A	2
HIVEP2	2
TMEM97	2
ABHD3	2
EBF4	2
APC	2
SRGAP1	2
SKIL	2
PCYT2	2
ARL4D	2
ACSL1	2
C1QL1	2
MCC	2
MARCHF5	2
LPGAT1	2
IBTK	2
ITM2B	2
GPRIN1	2
DACT3	2
INSIG1	2
UHRF1BP1L	2
CHPT1	2
ATP1B3	2
MFSD2A	2
SNAP25	2
PTCH1	2
AK4	2
ELAVL2	2
BCAM	2
LEFTY2	3
GPAT3	3
NKX6-2	3
CHRNA4	3
SCG2	3
NSG2	3
ONECUT3	3
VCAM1	3
SOCS2	3
FGF19	3
SLIT1	3
TCEAL7	3
SLC25A5	3
FGF13	3
PMAIP1	3
RAB33A	3
NNAT	3
IGFBPL1	3
NTRK2	3
NKX6-1	3
TCEAL9	3
GNB4	3
ATP11C	3
RADX	3
NPTX2	3
PREX1	3
CXCR4	3
HMX1	4
UNCX	4
TBX1	4
NHLH1	4
NEUROG1	4
ROBO3	4
FABP7	4
H1-0	4
BEX2	4
TCEAL8	4
PCDHGB4	4
BEX4	4
SLC15A4	4
TSPAN6	4
PCDHB5	4
PRPS1	4
KLHL13	4
POU6F2	4
ZDHHC9	4
BEX3	4
OCRL	4
SCRN1	4
ACTA1	5
TPM1	5
CNN2	5
TMEM47	5
PCSK5	5
MRPS6	5
SHROOM2	5
NRIP1	5
CLCN4	5
GPR143	5
MCM3AP	5
HTT	5
DMD	5
SLC5A3	5
TIAM1	5
SCAF4	5
GJA1	5
PLXDC2	5
RRP1B	5
URB1	5
SHISA2	5
TBL1X	5
HLCS	5
EFNA5	5
PTPRN2	6
GATD3B	6
ZNF558	6
FP565260.1	6
SLITRK4	6
PCNT	6
TRIM61	6
NLRP2	6
ITSN1	6
APP	6
SOD1	6
GART	6
RPS4X	6
CCT8	6
CHCHD2	6
HMGN1	6
SON	6
EMX2	7
RBM47	7
COL9A3	7
TMEM163	7
ETV4	7
ZIC5	7
VRTN	7
SHISA6	7
MEIS1	7
CA14	7
HPSE2	7
HS3ST3B1	7
RSPO1	7
FGF8	7
HS3ST3A1	7
ZIC2	7
CA4	7
SEZ6L	7
SLC7A11	7
IL1RAPL1	7
SIPA1L2	7
ZNF385B	7
SERINC5	7
TRANK1	7
IGFBP5	7
BST2	7
CYP2S1	7
CA2	7
ANKRD35	7
ZNF217	7
QPRT	7
WIPF3	7
GPR176	7
SHMT2	7
CD82	7
TP53I11	7
IGSF1	7
C6orf141	7
STOM	7
ERAP1	7
NUAK2	7
SORL1	7
KRT19	7
GLI2	7
PYGL	7
ZNF185	7
DHX32	7
ME3	7
SMOC1	7
COLGALT2	7
RHOU	7
FOXO3	7
GCNT1	7
PCDH18	7
SEMA3A	7
LCTL	7
ROR1	7
NAV1	7
ADD3	7
SLC6A9	7
UHRF1BP1	7
NCALD	7
LRP2	7
PRRT3	7
ERBB3	7
PCYT1B	7
TMEM169	7
IFITM2	7
COL4A5	7
ROR2	7
GALNT12	7
ENC1	7
CNTNAP2	7
CDH11	7
COL4A6	7
ZNF521	7
SPRY2	7
ADGRL1	7
EPHA4	7
MARS1	7
IRS4	7
VIPR2	7
COL2A1	7
JAG1	7
PROM1	7
STC2	7
PTPRZ1	7
SNTB1	7
KCNJ5	7
ITGB5	7
FZD5	7
SPRY4	7
CDH8	7
RASSF3	7
ADM2	7
L1TD1	7
NAB1	7
XPNPEP1	7
VAT1L	7
GPRASP1	7
SPRY1	7
ARAP3	7
PKDCC	7
ARMCX2	7
NEK9	7
DLK1	7
LAMA1	7
PCDHGC4	7
MFAP2	7
SOX21	7
CPXM1	7
TBC1D9	7
MYO5C	7
ETV5	7
GPT2	7
ATP2B1	7
AFF1	7
SLC29A1	7
C1orf226	7
ROBO1	7
NR6A1	7
FRY	7
TRAF5	7
IFITM3	7
DMKN	7
SCUBE1	7
TRIM45	7
GPR153	7
GPD2	7
TNKS1BP1	7
TNNT1	7
SEL1L3	7
GRAMD1B	7
COL26A1	7
FUT8	7
MECOM	7
BLACAT1	7
USP54	7
PTGIS	7
DMRTA1	7
CLU	7
PTN	7
FHDC1	7
CACHD1	7
PTPRD	7
OGA	7
ITGA5	7
TACC2	7
GLI3	7
EMX1	8
LAMP5	8
PAX6	8
PAMR1	8
PPP2R2B	8
EGF	8
CDH20	8
CLEC19A	8
ATP1A2	8
ANOS1	8
IGFBP3	8
KCNK12	8
WNT7B	8
ARID3C	8
UNC5D	8
VCL	8
TMEM88	8
DDIT4L	8
ADAMTS9	8
ALCAM	8
MYH2	8
NPY2R	8
GAS1	8
AJUBA	8
NRP1	8
SHISAL2B	8
UGT3A2	8
PAX8	8
TMEM74	8
ATF5	8
HS6ST2	8
TPM2	8
ID2	8
SEMA5A	8
SORCS1	8
LSR	8
ARRDC4	8
FBN3	8
PALLD	8
FLRT3	8
MYO3B	8
CD74	8
KIRREL1	8
SLC16A9	8
ARHGAP45	8
ALDH2	8
LLGL2	8
LPAR4	8
EFEMP1	8
GREB1L	8
ADCY6	8
NLGN1	8
TXNIP	8
DIPK1C	8
TRPM3	8
SAMD12	8
SFRP2	8
SERPINH1	8
NID1	8
POGLUT3	8
WNT5B	8
RAX	8
PTPRG	8
SEMA3F	8
KLHDC8A	8
CCDC177	8
SYT17	8
PLEKHG3	8
SLC2A1	8
MAPKAPK3	8
MYLK	8
TRIL	8
LIN28A	8
SP8	8
MAPK10	8
ZNF608	8
SALL2	8
WNT2B	8
GLDC	8
RCN1	8
SCUBE2	8
MARVELD1	8
FAM124A	8
AHDC1	8
PLEKHG4B	8
SALL4	8
DYNLL2	8
TBC1D30	8
PALM2AKAP2	8
TNS3	8
LAMB1	8
CDON	8
SLC7A8	8
HELLS	8
DIAPH1	8
FZD1	8
SPHK1	8
DNMT3B	8
CECR2	8
CYBA	8
ZBTB16	8
LMAN1	8
SLC6A8	8
ERRFI1	8
COL11A1	8
SULF1	8
MYO5B	8
LRIG1	8
CAD	8
LRBA	8
LFNG	8
SART3	8
TYRO3	8
B4GALNT3	8
LIX1	8
PTPN13	8
FEZF1	8
MCF2L	8
KDM2B	8
TBC1D1	8
FBXW4	8
HOMER1	8
DENND2B	8
TRIM71	8
PRSS23	8
ZBED3	8
ZNF544	8
LIMK2	8
OTX1	8
WASF3	8
PAPLN	8
USP44	8
CLCN2	8
HECTD1	8
NREP	8
MAP2K6	8
IL17RD	8
MYO10	8
ZNF93	8
ATXN7	8
HEPH	8
NECTIN1	8
SOX2	8
UCHL1	8
MAN2A1	8
CEMIP2	8
ALPL	8
FBN1	8
CRABP1	9
EOMES	9
IFITM1	9
FEZF2	9
CHAC1	9
BOC	9
PTGR1	9
SERPINF1	9
DDIT4	9
ULBP1	9
ZIC4	9
VEGFA	9
DSP	9
PLPP3	9
INHBE	9
TSPYL5	9
BCAT1	9
PCK2	9
PSAT1	9
ARHGEF4	9
MTHFD2	9
UBE2E2	9
AARS1	9
PLP1	9
PSMD5	9
SFRP1	9
ZIC1	9
PHGDH	9
SLC7A3	9
LRRC55	9
SESN2	9
YARS1	9
EIF4EBP1	9
PMEL	9
CTH	9
PSPH	9
LHX5	9
REC8	9
SLC1A5	9
DPPA4	9
GARS1	9
FZD7	9
ATF4	9
CARS1	9
HERPUD1	9
XPOT	9
MTHFD1L	9
COL9A1	9
CEBPB	9
EIF2S2	9
ASS1	9
SLC3A2	9
IARS1	9
PCDHGC3	9
SLC7A1	9
RGS16	9
DOCK11	9
SMARCA1	9
WARS1	9
TNFRSF1A	9
TSC22D3	9
EFNB1	9
STAG2	9
FRZB	10
RCAN1	10							21
DYSF	10
MID1	10
MAPK8IP2	10
SMS	10
HSPA8	10
PFKL	10							21
PTTG1IP	10							21
LSS	10							21
TTC3	10							21
